# Regulators of health and lifespan extension in genetically diverse mice on dietary restriction

**DOI:** 10.1101/2023.11.28.568901

**Authors:** Andrea Di Francesco, Andrew G. Deighan, Lev Litichevskiy, Zhenghao Chen, Alison Luciano, Laura Robinson, Gaven Garland, Hannah Donato, Will Schott, Kevin M. Wright, Anil Raj, G.V. Prateek, Martin Mullis, Warren Hill, Mark Zeidel, Luanne Peters, Fiona Harding, David Botstein, Ron Korstanje, Christoph A. Thaiss, Adam Freund, Gary A. Churchill

## Abstract

Caloric restriction (CR) delays aging and extends healthy lifespan in multiple species. Alternative forms of dietary restriction (DR) such as intermittent fasting (IF) have drawn significant interest as a more sustainable regimen, but the landscape of longevity-promoting dietary interventions remains largely unexplored. Identifying the most robust, efficacious, and experimentally tractable modes of DR is key to better understanding and implementing effective longevity interventions for human healthspan. To that end, we have performed an extensive assessment of DR interventions, investigating the effects of graded levels of CR (20% and 40%) and IF (1 day and 2 days of fasting per week) on the health and survival of 960 genetically diverse female mice. All interventions extended lifespan, although only CR significantly reduced the mortality doubling time. Notably, IF did not extend lifespan in mice with high pre-intervention bodyweight. We carried out extensive phenotyping to determine the health effects of long-term DR and to better understand the mechanisms driving within-diet heterogeneity in lifespan. The top within-diet predictor of lifespan was the ability of mice to maintain bodyweight through periods of handling, an indicator of stress resilience. Additional predictors of long lifespan include specific changes in immune cells, red blood cell distribution width (RDW), and retention of adiposity in late life. We found that lifespan is heritable (h^2^ = 0.24), and that genetic background has a larger influence on lifespan than dietary interventions. We identified a significant association for lifespan and RDW on chromosome 18 that explained 4.3% of the diet-adjusted variation in lifespan. Diet-induced changes on metabolic traits, although beneficial, were relatively poor predictors of lifespan, arguing against the long-standing notion that DR works by counteracting the negative effects of obesity. These findings indicate that improving health and extending lifespan are not synonymous and that metabolic parameters may be inappropriate endpoints for evaluating aging interventions in preclinical models and clinical trials.
