## Supplementary Table 4 for "Regulators of health and lifespan extension in genetically diverse mice on dietary restriction"

Domain	Trait	Group	p_bw	p_pll	p_diet	p_diet.pll	q_bw	q_pll	q_diet	q_diet.pll
AS	MeanLog	Health	9.804432237559519e-22	1.6323361291676455e-31	0.8033922726036546	0.023864682430332528	1.607926886959761e-19	2.513797638918174e-29	1	1
AS	SlopeLog	Health	3.669987355318875e-18	4.9142658206345764e-74	0.8787759099816788	4.480738816560146e-4	5.725180274297445e-16	8.403394553285126e-72	1	0.07527641211821046
CBC	CH	Hematology	0.25671686994918524	0.3388450375388835	1.7227644532151793e-4	0.19434493940192174	1	1	0.015504880078936615	1
CBC	CHCM	Hematology	3.0226375905529083e-4	1.5654053235190135e-12	6.075968653509253e-16	0.10018541167438942	0.02901732086930792	1.8784863882228161e-10	9.782309532149897e-14	1
CBC	CHm	Hematology	0.34736256581809555	0.24690496665777614	3.923196240358247e-4	0.27554706201706464	1	1	0.0333471680430451	1
CBC	CHr	Hematology	0.1252442989728441	NA	1.3816128678031472e-11	0.03756045260083124	1	NA	2.017154786992595e-9	1
CBC	Hct	Hematology	0.02646207444488001	9.198734235331996e-86	2.1064854728649732e-32	0.475575987086925	1	1.6373746938890953e-83	3.728479286971003e-30	1
CBC	HDWcv	Hematology	0.0032337249061114067	9.963819827334518e-304	4.5889023861570046e-11	1.5945607173703223e-5	0.25869799248891256	1.8632343077115547e-301	6.562130412204517e-9	0.00291804611278769
CBC	Hgb	Hematology	0.03936426935443875	6.702539025131937e-119	8.386571372424341e-27	0.2962518273349819	1	1.2399697196494084e-116	1.4592634188018352e-24	1
CBC	MCV	Hematology	0.0034741075524131874	5.314629937516576e-4	0.033934829853769735	0.7292931007549359	0.2744544966406418	0.02657314968758288	1	1
CBC	MPM	Hematology	0.10177903621351438	6.1030623953086006e-74	8.819068453383646e-9	0.48461025603360947	1	1.037520607202462e-71	1.1641170358466413e-6	1
CBC	MPV	Hematology	0.982534145611585	2.5691835657649906e-8	4.532044206206748e-112	1.1395371391827249e-7	1	2.466416223134391e-6	8.520243107668687e-110	2.142329821663523e-5
CBC	NLR	Hematology	2.4680777020619827e-9	3.444702358164235e-94	3.3392004640046275e-10	0.46766209319610264	3.282543343742437e-7	6.200464244695623e-92	4.641488644966432e-8	1
CBC	NumEos	Hematology	0.1986873787543426	8.897080739275822e-9	1.1796847208125393e-5	0.1542987814433994	1	8.897080739275822e-7	0.0012386689568531662	1
CBC	NumLymph	Hematology	8.493907529436234e-7	2.7853848456650775e-10	3.608977051460445e-11	3.67959034506125e-4	1.0022810884734756e-4	3.091777178688236e-8	5.196926954103041e-9	0.062185076831535124
CBC	NumMono	Hematology	1.012954460803421e-6	4.9778203500621756e-12	0.28504747952111514	1.5659995544418933e-5	1.1851567191400025e-4	5.824049809572745e-10	1	0.002881439180173084
CBC	NumNeut	Hematology	0.2615925824914155	4.410259088534691e-77	0.04788030519743042	0.0015580854627407	1	7.673850814050362e-75	1	0.2305966484856236
CBC	NumPlt	Hematology	0.1690994274950269	9.374887937985133e-10	4.9695133693021075e-14	0.519935752956848	1	9.93738121426424e-8	7.85183112349733e-12	1
CBC	NumRBC	Hematology	0.005603562866180619	6.783042108642268e-57	3.131214024007025e-31	0.9998223668183085	0.42587077782972704	1.1192019479259742e-54	5.510936682252365e-29	1
CBC	NumRetic	Hematology	0.02310975323513425	1.3266844468459877e-21	3.354649683947088e-10	5.424340555271383e-4	1	1.830824536647463e-19	4.641488644966432e-8	0.08841675105092354
CBC	NumWBC	Hematology	2.2699232424164978e-4	0.004954276100213939	4.942053783634797e-10	1.8124968776263733e-5	0.022699232424164977	0.1612313041495213	6.721193145743324e-8	0.0032987443172799993
CBC	PDWcv	Hematology	0.4995940261087693	0.04420543500109606	2.106513296103093e-25	4.8827304812161716e-5	1	0.8456977058531133	3.6442680022583504e-23	0.008740087561376947
CBC	PercEos	Hematology	0.0024928031405107567	2.5660704443073454e-10	2.233954260284496e-5	0.18187449868648078	0.2069026606623928	2.873998897624227e-8	0.002300972888093031	1
CBC	PercLymph	Hematology	4.509176145700757e-9	6.989132602020693e-78	6.2098865825934466e-9	0.6264227195740041	5.816837227953976e-7	1.2230982053536214e-75	8.259149154849284e-7	1
CBC	PercMono	Hematology	7.032178463421822e-7	3.6562569855009267e-22	4.0960607707674096e-6	0.8562489974036206	8.368292371471968e-5	5.082197209846288e-20	4.4647062401364764e-4	1
CBC	PercNeut	Hematology	2.347195802941016e-9	2.360033140499925e-96	4.559562738785793e-10	0.5749662520127349	3.1452423759409615e-7	4.2716599843048647e-94	6.246600952136537e-8	1
CBC	PercRetic	Hematology	0.010618373115015322	5.958538977905857e-38	1.1385257669029781e-17	0.0032736999323497995	0.7751412373961185	9.474076974870312e-36	1.878567515389914e-15	0.46486539039367153
CBC	RDWcv	Hematology	3.1682633872799855e-14	1.166354477960546e-87	2.2558257192224266e-91	3.359351641790338e-5	4.689029813174378e-12	2.0877745155493772e-85	4.218394094945938e-89	0.006046832955222609
Echo	BPM	Health	1.7578516025948887e-9	0.006428337722163026	1.4455065650029879e-6	1.3155204537990798e-4	2.3730996635030996e-7	0.18642179394272773	1.6478774841034062e-4	0.023021607941483897
Echo	CardiacOutput	Health	3.414693512869993e-27	1.4842915417244702e-5	1.1134848911154265e-5	0.044859950622762386	5.770832036750289e-25	9.499465867036609e-4	0.001180293984582352	1
Echo	EF	Health	NA	0.01263520966738377	6.961415283532891e-4	0.20077156703994978	NA	0.3032450320172105	0.057083605324969706	1
Echo	FS	Health	0.02186513990793892	0.005264782165840141	6.322408354526933e-4	0.20830140908814854	1	0.16320824714104437	0.05247598934257355	1
Echo	IVSdia	Health	8.736379400471725e-5	0.08247499421093897	0.0033767814656356296	0.06714923850545422	0.008823743194476442	1	0.25325860992267224	1
Echo	IVSsys	Health	7.77725836604278e-5	1.1907068122939414e-4	0.01747994204574464	4.8781504022719604e-4	0.008010576117024062	0.006787028830075466	0.9613968125159551	0.08146511171794174
Echo	LVIDdia	Health	3.5121132388406535e-18	1.1111728479397926e-5	0.054937206195315495	0.014259288155584639	5.514017784979826e-16	7.222623511608652e-4	1	1
Echo	LVIDsys	Health	2.6387455703456744e-5	0.3664230538710286	0.010104575063739624	0.1430629878459601	0.0028234577602698715	1	0.599155011481303	1
Echo	LVMass	Health	1.0047391945487055e-29	8.423237979912457e-8	2.552798927951557e-5	0.007874254232018235	1.7381988065692605e-27	7.622709578559306e-6	0.002603854906510588	1
Echo	LVPWdia	Health	7.109112868255351e-11	0.0029669148540261312	1.352562931692312e-5	0.09580630279937219	9.739484629509831e-9	0.11274276445299299	0.0014066654489600047	1
Echo	LVPWsys	Health	3.749221484311491e-14	1.6057771125174668e-06	4.238712495677184e-8	0.2159458418712746	5.511355581937891e-12	1.1722172921377508e-4	5.425551994466795e-6	1
Echo	LVVoldia	Health	2.4009936673041398e-18	8.010782489263578e-6	0.05469600177946715	0.014464173716755577	3.793569994340541e-16	5.367224267806598e-4	1	1
Echo	LVVolsys	Health	1.29934281825384e-5	0.41985259128494734	0.008191630455971634	0.18047273010669976	0.0014162836718966856	1	0.5324559796381562	1
Echo	StrokeVolume	Health	6.565843566954927e-21	3.810128265303443e-13	4.4759070282616494e-5	0.003167561755319462	1.0702325014136532e-18	4.6483564836702004e-11	0.004431147957979033	0.4529613310106831
FACS	B.CD11BposPercB	Immune	0.2926172213903905	NA	0.1736406043750139	0.41261428876085976	1	NA	1	1
FACS	B.CD62LposPercB	Immune	0.00909160033242198	0.03354612297904087	2.152704620190534e-15	0.016550049693402128	0.6727784245992265	0.738014705538899	3.444327392304854e-13	1
FACS	B.NKG2DposPercB	Immune	2.39056150502562e-4	1.960669080322567e-54	2.3412905194249787e-7	2.2494789792419187e-5	0.023427502749251074	3.21549729172901e-52	2.856374433698474e-5	0.004071556952427873
FACS	B.PercLymph	Immune	0.018830819270313496	8.376603932482753e-8	3.172365462071774e-7	0.7218920247826071	1	7.622709578559306e-6	3.8068385544861284e-5	1
FACS	CD4T.CD25posPercCD4T	Immune	0.25761361310161046	7.219264484880102e-8	0.008907254393775677	0.41294727276822635	1	6.786108615787296e-6	0.5433425180203163	1
FACS	CD4T.CD62LnegCD44negPercCD4T	Immune	0.13301106177925462	2.8373885834679266e-19	0.24776989475144273	0.07859697344987066	1	3.8021007018470216e-17	1	1
FACS	CD4T.CD62LnegCD44posPercCD4T	Immune	0.082469901460212	1.3593671000122025e-74	0.27354050658693696	0.3020397822862472	1	2.338111412020988e-72	1	1
FACS	CD4T.CD62LposCD44negPercCD4T	Immune	0.09191034642897249	NA	0.5768350196079178	0.2945104170696534	1	NA	1	1
FACS	CD4T.CD62LposCD44posPercCD4T	Immune	0.026470217056319204	1.312568249345037e-25	0.12688427919690956	0.02015267685479233	1	1.9032239615503036e-23	1	1
FACS	CD4T.NKG2DposPercCD4T	Immune	0.0015374659494169693	0.429416574513626	1.8738809264951068e-4	0.016553930855759354	0.12944013470811705	1	0.01667754024580645	1
FACS	CD4T.PercT	Immune	0.16737908429261952	2.1106064313294532e-5	0.5804527241649694	0.012084158833528836	1	0.0013296820517375554	1	1
FACS	CD8T.CD62LnegCD44negPercCD8T	Immune	0.5975067950968075	1.6957342729220518e-9	0.010895456495710689	0.1529980236776969	1	1.7466063011097133e-7	0.63193647675122	1
FACS	CD8T.CD62LnegCD44posPercCD8T	Immune	8.008873949949325e-5	1.2944696098734037e-34	1.9990806004238558e-4	0.19503936324280607	0.008169051428948311	2.0193725914025097e-32	0.01759190928372993	1
FACS	CD8T.CD62LposCD44negPercCD8T	Immune	0.003650542175890075	9.420199969044933e-69	0.03422553922181295	0.45025532725848555	0.2847422897194259	1.5920137947685937e-66	1	1
FACS	CD8T.CD62LposCD44posPercCD8T	Immune	0.22595151344723224	4.7359410105852625e-28	0.004220056614697555	0.01174793462261956	1	7.103911515877894e-26	0.3002279862877875	1
FACS	CD8T.NKG2DposPercCD8T	Immune	0.18970308401558134	1.340579839745969e-29	0.17867371944985416	0.4969550166600478	1	2.024275558016413e-27	1	1
FACS	CD8T.PercT	Immune	0.46532959561950676	0.0017551167749592772	0.6714208011748088	0.058974673707375656	1	0.07898025487316747	1	1
FACS	CLLlike.PercViable	Immune	0.050241526229252036	1.1048843466422163e-8	0.20862396797169147	0.3693822990826143	1	1.0938355031757942e-6	1	1
FACS	DNT.CD25posPercDNT	Immune	0.09432961188020601	0.5164815884945125	0.019886757572477685	0.3481549392489977	1	1	1	1
FACS	DNT.CD62LnegCD44negPercDNT	Immune	0.20697226009007255	8.934789763227788e-8	6.760882767407075e-8	0.07222471728803556	1	7.951962889272731e-6	8.518712286932915e-6	1
FACS	DNT.CD62LnegCD44posPercDNT	Immune	0.5908724802051676	9.696636800657124e-6	0.008591536372461836	0.06755148199252209	1	6.399780288433702e-4	0.5412667914650957	1
FACS	DNT.CD62LposCD44negPercDNT	Immune	0.38207920149238545	3.363841199281844e-10	0.9616989667810323	0.19585771611251263	1	3.7002253192100284e-8	1	1
FACS	DNT.CD62LposCD44posPercDNT	Immune	NA	0.19776580532155638	1.2311040748066475e-4	0.7313990695265045	NA	1	0.011326157488221156	1
FACS	DNT.NKG2DposPercDNT	Immune	0.08351077928729658	0.3232872798656282	0.2774961808520632	0.008518791586779947	1	1	1	1
FACS	Eos.PercMyeloid	Immune	0.031195017697842647	9.529698990252227e-45	9.819317127957145e-7	0.18983400926011432	1	1.553340935411113e-42	1.148860103970986e-4	1
FACS	Lymph.PercViable	Immune	4.229897756623431e-9	1.0948028476682424e-32	5.437811669892241e-8	0.05875000929426333	5.541166061176695e-7	1.696944413885776e-30	6.906020820763146e-6	1
FACS	Mono.CD11CposCD62LposPercMono	Immune	0.05059936021260233	0.3451997470895764	0.013260504582577928	0.053866621343186136	1	1	0.7558487612069419	1
FACS	Mono.InflPercMono	Immune	0.18129915911637295	9.059017830714351e-8	1.2569057657955333e-22	0.016181664671337283	1	7.971935691028628e-6	2.1241707441944512e-20	1
FACS	Mono.PercMyeloid	Immune	2.182934145549678e-8	0.002782367710927581	0.5089586871747696	NA	2.7504970233925943e-6	0.10851234072617566	1	NA
FACS	Mono.ResidPercMono	Immune	0.5649783245299266	1.0339105301778816e-6	2.9802466503806227e-18	0.19663806062441005	1	7.8577200293519e-5	5.006814372639446e-16	1
FACS	Myeloid.PercViable	Immune	1.1093703175654817e-8	2.1623577423504863e-31	1.946759323432297e-6	0.037674101875345395	1.4199940064838166e-6	3.3084073457962437e-29	2.1998380354784955e-4	1
FACS	Neut.CD62LposPercNeut	Immune	0.04259573840827586	NA	0.29160025263221473	0.21570517253339413	1	NA	1	1
FACS	Neut.PercMyeloid	Immune	1.078827851651796e-5	7.885722018549997e-13	5.611690780417991e-6	NA	0.0011867106368169756	9.541723642445496e-11	6.060626042851431e-4	NA
FACS	NK.B220posPercNK	Immune	0.9493968644024952	0.30370118415392655	NA	0.33342641988676835	1	1	NA	1
FACS	NK.CD11BnegCD11CnegPercCD62LposNK	Immune	0.7559398296100376	5.6294263294634535e-5	3.4214628470781003e-12	0.03387835124570904	1	0.0034339500609727068	5.09797964214637e-10	1
FACS	NK.CD11BnegCD11CnegPercNK	Immune	NA	NA	NA	0.003956116704882167	NA	NA	NA	0.545944105273739
FACS	NK.CD11BnegCD11CposPercCD62LposNK	Immune	0.14032831112148944	1.0016898054190862e-10	3.043416866267399e-10	0.09574750858255925	1	1.1419263781777583e-8	4.260783612774359e-8	1
FACS	NK.CD11BnegCD11CposPercNK	Immune	0.43274541093893826	9.558045871233594e-45	1.9834394635618636e-7	0.018482146124409966	1	1.553340935411113e-42	2.439630540181092e-5	1
FACS	NK.CD11BposCD11CnegPercCD62LposNK	Immune	0.06632303051111225	0.1657668759339229	4.757749705587299e-5	0.6682223087508294	1	1	0.004662594711475553	1
FACS	NK.CD11BposCD11CnegPercNK	Immune	0.02302989308031628	1.245790535029523e-19	7.571081219751346e-25	0.5064359545236061	1	1.6818172222898562e-17	1.3022259697972316e-22	1
FACS	NK.CD11BposCD11CposPercCD62LposNK	Immune	0.20248921282531612	0.11776590436004729	0.004112712140928596	0.9114418030244829	1	1	0.3002279862877875	1
FACS	NK.CD11BposCD11CposPercNK	Immune	0.673190324232996	NA	0.0013412745162866204	0.08616904104687975	1	NA	0.10730196130292963	1
FACS	NK.CD62LposPercNK	Immune	0.23452452809634874	0.014571909433235232	3.1463395546565784e-5	0.6086209536401451	1	0.3351539169644103	0.003177802950203144	1
FACS	NK.PercLymph	Immune	0.0012205188578151484	1.867766220163449e-7	1.0358976372374544e-6	0.1084998961484823	0.10525357028428478	1.5876012871389317e-5	1.2016412591954471e-4	1
FACS	NKG2DposT.CD4posPercNKG2DposT	Immune	0.35926253783513934	6.554529272313989e-14	0.718629252410876	0.013589593377326929	1	8.127616297669347e-12	1	1
FACS	NKG2DposT.CD8posPercNKG2DposT	Immune	0.4424547227030167	1.1196716596574372e-14	0.8616691158095064	0.1420185357015903	1	1.4107862911683709e-12	1	1
FACS	NKG2DposT.DNPercNKG2DposT	Immune	0.2461510978415767	1.1127142140307221e-13	0.1534499838204504	0.0768658013154152	1	1.3686384832577882e-11	1	1
FACS	NKG2DposT.PercT	Immune	0.025129252800084254	2.2019039946816234e-23	0.18624845826940434	0.03982616789961764	1	3.0826655925542727e-21	1	1
FACS	T.PercLymph	Immune	0.019527946895678022	9.949655785964497e-8	1.1708815923005223e-7	0.6722676361795605	1	8.656200533789112e-6	1.4518931744526478e-5	1
Frailty	Frailty	Health	3.5912506975856146e-19	3.416361089446372e-107	0.0018820714803430272	0.07303942046832093	5.746001116136984e-17	6.2519407936868605e-105	0.14868364694709915	1
Frailty	FrailtyAdj	Health	1.1960674281780872e-27	1.6755172616543697e-196	9.890914752646286e-5	0.682552245216732	2.045275302184529e-25	3.116462106677128e-194	0.009198550719961045	1
Frailty	Alopecia	Health	0.38355263531930595	2.6921809571434143e-12	3.205020994148828e-17	0.002053352618855247	1	3.176773529429229e-10	5.224184220462589e-15	0.29978948235286607
Frailty	LossOfFurColor	Health	0.0011960632986850544	1.4456498140770253e-30	0.0020249212009750407	0.03933111920549001	0.10525357028428478	2.1973877173970783e-28	0.15794385367605318	1
Frailty	Dermatitis	Health	0.002690429439020127	6.288808465848122e-28	3.0579623404429474e-4	4.972887781060049e-4	0.2206152139996504	9.30743652945522e-26	0.026604272361853643	0.08254993716559682
Frailty	LossOfWhiskers	Health	0.10322437942244896	NA	1.4098735611165922e-16	0.10949874989193521	1	NA	2.2839951690088792e-14	1
Frailty	CoatCondition	Health	1.2251730939211082e-9	1.0949354161254258e-40	0.03568903037205994	0.3077364330334841	1.6662354077327072e-7	1.7628460199619356e-38	1	1
Frailty	Tumours	Health	1.21327389805285e-27	2.0271458900917848e-20	0.015396697567916968	1.142540756891489e-7	2.062565626689845e-25	2.756918410524827e-18	0.8622150638033502	2.142329821663523e-5
Frailty	DistendedAbdomen	Health	3.825804981568344e-272	1.5737460069440766e-26	0.007179399077842057	3.519552967346085e-6	7.230771415164171e-270	2.3134066302077926e-24	0.4738403391375758	6.511172989590257e-4
Frailty	Kyphosis	Health	1.0374087655437484e-11	4.640810538510152e-85	0.009985916858021717	0.001217130207548497	1.4627463594166853e-9	8.21423465316297e-83	0.599155011481303	0.18500379154737154
Frailty	TailStiffening	Health	0.14563202189850252	1.866610750764237e-6	0.7393186419025823	0.056370533735800615	1	1.3439597405502508e-4	1	1
Frailty	GaitDisorders	Health	0.1569921867448392	2.4694902784975213e-63	0.17933988616422192	9.8576161657487e-4	1	4.1240487650908604e-61	1	0.15082152733595514
Frailty	Tremor	Health	3.157022135708854e-4	1.9753250370424405e-12	0.11295678036286762	0.0038951330717584974	0.02999171028923411	2.350636794080504e-10	1	0.5414234969744312
Frailty	BodyCondition	Health	2.691477522437166e-44	4.8333372117007535e-37	0.6109371155010652	0.5739920678489856	4.898489090835642e-42	7.63667279448719e-35	1	1
Frailty	RightingReflex	Health	2.726825637370134e-6	4.373531038377116e-38	0.7704838689395173	0.04271270454938023	3.081312970228251e-4	6.997649661403385e-36	1	1
Frailty	VestibDisturbance	Health	0.9324109306222219	1.587233132609078e-4	0.07183570758276267	0.048292538621358745	1	0.008888505542610836	1	1
Frailty	Cataracts	Health	0.20959136189491442	0.0037897864622041316	0.006361929416973088	8.907423985550868e-4	1	0.13264252617714462	0.43261120035416994	0.13806507177603844
Frailty	EyeDischargeOrSwelling	Health	0.025592129164665196	5.625544418023448e-7	0.051914901183012556	0.08686320765179657	1	4.444180090238524e-5	1	1
Frailty	Microphthalmia	Health	0.007565477445860281	1.52582104192397e-8	3.260732064621662e-5	0.14931125023966585	0.5674108084395211	1.4800464106662507e-6	0.003260732064621662	1
Frailty	CornealOpacity	Health	0.12240561200737546	0.008199553057613954	1.0335402472314367e-5	0.0013740055943324335	1	0.2295874856131907	0.0011058880645376374	0.20747484474419745
Frailty	VisionLoss	Health	0.753953139379559	0.037895889479022886	0.5323415248948847	0.010007309504859502	1	0.7958136790594806	1	1
Frailty	MenaceReflex	Health	0.18318532721052538	9.276526960816585e-64	0.600397879346104	0.017925024818619732	1	1.5584565294171862e-61	1	1
Frailty	BreathingRateDepth	Health	2.591844953610854e-4	4.2299567008300305e-26	6.9808065099946e-4	7.743843187319691e-4	0.025140896050025285	6.175736783211844e-24	0.057083605324969706	0.12312710667838309
Frailty	Piloerection	Health	1.4198452130623064e-6	1.1741951000959231e-14	5.467915031018971e-4	0.004455257974778352	1.6328219950216525e-4	1.4677438751199038e-12	0.04593048626055936	0.6103703425446342
Frailty	Temperature	Metabolism	1.6907569860688286e-13	1.159713079759849e-106	2.1674353837382873e-72	0.03154035438727677	2.4515976297998016e-11	2.110677805162925e-104	4.0097554599158317e-70	1
Glu.F	Glucose	Metabolism	9.455525921502255e-13	2.5078661104584757e-4	2.6629621445759383e-88	0.033808723187265736	1.3615957326963247e-10	0.013040903774384074	4.9531095889112454e-86	1
Glu.NF	Glucose	Metabolism	3.1819419007205155e-5	0.11217535185572378	NA	0.002560203137064899	0.003341038995756541	1	NA	0.37122945487441034
Grip	All	Health	1.084639789228917e-41	4.080924517595585e-79	0.006592996278256705	0.02951996958439016	1.9631980185043398e-39	7.182427150968229e-77	0.4417307506431993	1
Grip	Fore	Health	3.3008031235151804e-17	1.794300391846644e-76	0.1554718358714331	0.04781583895694632	5.050228778978226e-15	3.104139677894694e-74	1	1
MetCage	ChangeRQ	Metabolism	1.4566907851404945e-6	7.533619759028106e-8	3.9058087186075296e-48	0.26452334092149005	1.6606274950601638e-4	7.006266375896138e-6	7.108571867865704e-46	1
MetCage	EE	Metabolism	1.1416439298165822e-36	0.0014242225140993787	9.606113725743695e-8	0.0197394282848168	2.0321261950735163e-34	0.06551423564857142	1.2007642157179618e-5	1
MetCage	EE.dark	Metabolism	2.8117430429679614e-15	0.008636618143670066	1.1653746784959184e-13	0.08279088446879816	4.217614564451942e-13	0.23318868987909178	1.7946770048837144e-11	1
MetCage	EE.light	Metabolism	7.206025112827775e-73	7.732187444480476e-5	0.3406860659015497	0.13597653674743262	1.3331146458731383e-70	0.004639312466688286	1	1
MetCage	ExpectedOffWheelBout.dark	Metabolism	1.4149325098922196e-8	0.2508383205088534	0.008232283037268888	0.013479932677365719	1.796964287563119e-6	1	0.5324559796381562	1
MetCage	ExpectedOffWheelBout.light	Metabolism	0.040588283003628094	9.476877145579e-5	7.209551389206247e-11	0.43206261431712606	1	0.00549658874443582	1.0165467458780808e-8	1
MetCage	ExpectedWheelRunningBout.dark	Metabolism	9.586059074806722e-19	2.8451080728604664e-7	2.4861915914050818e-6	0.007868474746648469	1.5241833928942688e-16	2.361439700474187e-5	2.7596726664596405e-4	1
MetCage	ExpectedWheelRunningBout.light	Metabolism	5.192707869089308e-12	0.07545422832402998	9.247487747125743e-9	1.3346225746691724e-4	7.373645174106817e-10	1	1.2114208948734724e-6	0.023088970541776683
MetCage	Food	Metabolism	0.6996102768244077	1.6966361061221592e-4	NA	0.08364865327723035	1	0.009331498583671875	NA	1
MetCage	Food.dark	Metabolism	0.558832969720127	2.629541663621132e-6	NA	0.003408630434809039	1	1.8406791645347924e-4	NA	0.4806168913080745
MetCage	Food.light	Metabolism	0.059484994952093855	0.042284885292655665	NA	0.006856800500962602	1	0.8456977058531133	NA	0.9256680676299512
MetCage	PedMeters	Metabolism	3.0129367719201462e-5	4.834900434898693e-6	0.00224654280850029	0.05770832151276618	0.003193712978235355	3.2877322957311115e-4	0.17298379625452232	1
MetCage	PedMeters.dark	Metabolism	0.0015228251142131418	2.0629924863535956e-7	0.004974335568917799	0.009390753800002127	0.12944013470811705	1.7329136885370202e-5	0.3482034898242459	1
MetCage	PedMeters.light	Metabolism	2.5941027985378474e-5	0.0032222148902280286	2.143350963409398e-12	0.021582083638695383	0.0028016310224208752	0.11922195093843706	3.215026445114097e-10	1
MetCage	PedSpeed	Metabolism	6.357853631091328e-25	5.388033817575269e-7	0.10887504595072167	0.01636114051793974	1.0554037027611605e-22	4.3104270540602154e-5	1	1
MetCage	PedSpeed.dark	Metabolism	1.4160357763977836e-20	1.0352071090716773e-10	5.125351640168209e-5	8.7262460106678e-4	2.2939779577644093e-18	1.1697840332509954e-8	0.004971591090963162	0.13612943776641767
MetCage	PedSpeed.light	Metabolism	2.0870829708378004e-7	0.001905471031446369	6.67574579900142e-18	0.006552610003887455	2.5044995650053604e-5	0.08194595973053187	1.114849548433237e-15	0.8911549605286939
MetCage	RQ	Metabolism	5.7139118887607976e-11	2.3349203615312714e-4	2.9767536287581945e-11	0.018191365496709685	7.885198406489901e-9	0.012375077916115739	4.316292761699382e-9	1
MetCage	RQ.dark	Metabolism	3.106147473105649e-8	0.010319394901658556	7.471559213275005e-45	5.129473798551524e-4	3.882684341382061e-6	0.2579848725414639	1.3523522176027758e-42	0.08421918255458628
MetCage	RQ.light	Metabolism	7.675143913941565e-6	0.0010938063773241503	0.0024883091217234466	0.13367419758193683	8.519409744475137e-4	0.05140889973423507	0.18911149325098195	1
MetCage	TimeFasting	Metabolism	0.010928068688564717	0.10646799738773645	4.587808496569751e-34	0.006990996557523972	0.7868209455766596	1	8.258055293825552e-32	0.9367935387082122
MetCage	VCO2	Metabolism	7.7691888274294005e-31	8.358495813873703e-5	6.978461918957462e-11	0.0038668050079326832	1.3518388559727157e-28	0.004931512530185485	9.909415924919597e-9	0.5413527011105757
MetCage	VCO2.dark	Metabolism	3.1756979559197284e-11	0.0048857970954400394	3.99265999449102e-23	0.008233392033872862	4.414220158728423e-9	0.1612313041495213	6.787521990634734e-21	1
MetCage	VCO2.light	Metabolism	8.003015385470279e-63	4.702307630056978e-6	0.5680371840778086	0.02109602204136414	1.4725548309265314e-60	3.244592264739315e-4	1	1
MetCage	VH2O	Metabolism	0.8009687520561719	8.688225030600533e-17	0.40192508660875986	0.13788389312046737	1	1.1294692539780693e-14	1	1
MetCage	VH2O.dark	Metabolism	0.532701051054243	6.4119565463287145e-12	0.004156601585495577	0.11359989903705518	1	7.437869593741308e-10	0.3002279862877875	1
MetCage	VH2O.light	Metabolism	0.7745977598054511	2.1618039430772074e-17	3.4049677304080926e-7	0.014231455529549492	1	2.8319631654311415e-15	4.05191159918563e-5	1
MetCage	VO2	Metabolism	5.601655171558285e-39	0.005919601874556586	6.209197671680689e-7	0.06264329304054024	1.0082979308804912e-36	0.17758805623669757	7.326853252583212e-5	1
MetCage	VO2.dark	Metabolism	3.4561825731542755e-16	0.009856516542738607	9.75938257946009e-12	0.10253414374590496	5.253397511194499e-14	0.2562694301112038	1.4346292391806333e-9	1
MetCage	VO2.light	Metabolism	1.2981851816944046e-74	3.889408185245338e-4	0.3169388742023122	0.11634764402844223	2.4146244379515924e-72	0.019835981744751225	1	1
MetCage	Water	Metabolism	6.869214369791434e-4	2.576061528292638e-9	0.008729366570912247	0.5258220544835598	0.06250985076510204	2.6275827588584907e-07	0.5412667914650957	1
MetCage	Water.dark	Metabolism	0.10782914755522978	0.0026811396034804457	2.753501734015674e-29	1.3216583138728376e-4	1	0.10724558413921782	4.8186280345274294e-27	0.023021607941483897
MetCage	Water.light	Metabolism	0.0010250310136923528	1.0627624373530471e-9	1.9545131922657796e-17	0.038860900108837144	0.0912277602186194	1.1159005592206995e-7	3.2054016353158785e-15	1
MetCage	WheelMeters	Metabolism	1.1530629380461958e-28	4.231423089931626e-8	0.35490335417679797	7.890125133959368e-4	1.9832682534394567e-26	4.019851935435045e-6	1	0.12466397711655802
MetCage	WheelMeters.dark	Metabolism	1.9627723956234688e-25	3.5679270047371026e-10	0.24479981293181313	0.0015010951752996546	3.277829900691193e-23	3.8890404351634415e-8	1	0.22366318111964853
MetCage	WheelMeters.light	Metabolism	1.3220112509906647e-7	0.0035210390807077848	1.2415913730232707e-12	1.634585797220481e-4	1.612853726208611e-5	0.12675740690548026	1.8872188869953716e-10	0.02811487571219227
MetCage	WheelSpeed	Metabolism	1.7509531725997486e-31	6.3498299527703215e-9	0.6058192159359661	2.802089398394965e-4	3.06416805204956e-29	6.413328252298024e-7	1	0.0476355197727144
MetCage	WheelSpeed.dark	Metabolism	1.8283608388754155e-26	3.567598882196038e-11	0.19942692415468086	8.329794678481275e-4	3.0716462093106982e-24	4.1027387145254444e-9	1	0.13077777645215602
MetCage	WheelSpeed.light	Metabolism	7.02236404471401e-8	0.0023664977716633456	2.2387183716163524e-15	7.093469678767326e-5	8.707731415445372e-6	0.09702640863819717	3.55956221087e-13	0.012555441331418168
MetCage	XBreak	Metabolism	4.806618398544362e-4	2.0019636253306712e-6	6.214578366467953e-5	5.104192882096139e-4	0.04470155110646257	1.4213941739847765e-4	0.005841703664479876	0.08421918255458628
MetCage	XBreak.dark	Metabolism	5.153518012282515e-4	3.813827177683191e-5	1.7619286203123364e-8	8.310402061271016e-5	0.047412365712999144	0.002364572850163578	2.290507206406037e-6	0.014626307627836987
MetCage	XBreak.light	Metabolism	0.0011979193122733437	1.4863072146335347e-6	4.8615757470038025e-9	0.02981870343985439	0.10525357028428478	1.0998673388288156e-4	6.514511500985096e-7	1
MetCage	YBreak	Metabolism	5.03694295821522e-6	4.763003996853989e-10	1.1364469161194608e-6	7.400588787133795e-4	5.641376113201047e-4	5.1440443166023085e-8	1.30691395353738e-4	0.11840942059414072
MetCage	YBreak.dark	Metabolism	4.450221313473471e-9	7.96557851154844e-8	7.643179302777151e-14	6.92577703694989e-4	5.785287707515513e-7	7.328332230624565e-6	1.1846927919304583e-11	0.11219758799858821
MetCage	YBreak.light	Metabolism	7.481189792936944e-4	1.2413882458325173e-9	4.041862116885523e-9	0.11250591470746821	0.0673307081364325	1.291043775665818e-7	5.456513857795456e-7	1
MetCage	ZBreak	Metabolism	6.632541261559829e-5	6.810435716529593e-4	3.411316973249291e-55	NA	0.006897842912022222	0.032690091439342046	6.242710061046203e-53	NA
MetCage	ZBreak.dark	Metabolism	7.287150834784376e-8	3.644430775313738e-7	1.82008851225028e-60	NA	8.963195526784783e-6	2.988433235757265e-5	3.348962862540515e-58	NA
MetCage	ZBreak.light	Metabolism	0.020710353320579772	0.18320059528283641	1.8569789855938045e-32	NA	1	1	3.305422594356972e-30	NA
PIXI	BMD	Health	1.3739377699844553e-17	8.299918716964364e-24	0.035198966513274914	0.29210560675583275	2.115864165776061e-15	1.1702885390919753e-21	1	1
PIXI	LTM	Metabolism	6.341902918154966e-232	1.0289915227244062e-58	5.0469517464392515e-33	1.0366360867865221e-7	1.1922777486131336e-229	1.7081259277225142e-56	9.03404362612626e-31	1.959242204026527e-5
PIXI	PercFat	Metabolism	8.4e-323	1.1500989320504405e-109	2.742565223999168e-23	0.001796412611513887	1.596e-320	2.1161820349728105e-107	4.689786533038577e-21	0.2640726538925414
PIXI	TTM	Metabolism	0	1.0897743660601037e-14	3.379917789027184e-4	2.5088997330649846e-4	0	1.3840134448963316e-12	0.029067292985633784	0.04290218543541124
Rotarod	ImmediateFalls	Metabolism	6.017301460727395e-23	0.002060480963200912	0.8533967066464051	0.027915764422125233	9.928547410200202e-21	0.08654020045443832	1	1
Rotarod	Mean	Metabolism	2.4019287429740194e-83	6.337751390899496e-10	0.01844294803296131	0.1101285098974981	4.491606749361416e-81	6.78139398826246e-8	0.9959191937799108	1
Rotarod	NoFalls	Metabolism	5.199178893446831e-57	5.720558892253153e-7	0.39014471629722075	0.32443299443608753	9.514497375007701e-55	4.462035935957459e-5	1	1
Rotarod	Slope	Metabolism	0.3302577890386978	0.0018624081756939061	0.01891159238470883	0.5076700374201525	1	0.08194595973053187	1	1
Void	logMicroN	Health	0.0038662431869958074	1.1611027258657527e-8	5.205054835028924e-5	0.2606854620826471	0.29770072539867715	1.1378806713484376e-6	0.004996852641627767	1
Void	logMicroVol	Health	2.2878511639913177e-4	5.235069081533234e-7	0.0054928047473991265	0.2085151026817746	0.022699232424164977	4.2404059560419194e-5	0.37900352757053973	1
Void	logPrimaryN	Health	6.491477699522036e-14	8.241559446889029e-16	4.4654424264243454e-12	0.9751634925272459	9.477557441302173e-12	1.0631611686486847e-13	6.608854791108031e-10	1
Void	logPrimaryVol	Health	1.8765321908672773e-12	0.004518182414529031	1.5583975380555346e-13	0.0014612466606342344	2.6834410329402065e-10	0.15361820209398705	2.384348233224968e-11	0.21918699909513517
Void	logTotalN	Health	1.1358058766535066e-6	1.488228972559356e-15	2.7801372600001825e-6	0.6448477852952733	1.3175348169180677e-4	1.9049330848759757e-13	3.0581509860002005e-4	1
Void	logTotalVol	Health	1.8315160196831013e-7	2.9290094110894764e-21	7.225980866020785e-14	0.05659785353913666	2.2161343838165524e-5	4.0127428931925827e-19	1.1272530150992425e-11	1
Wheel	AvgDistDay	Metabolism	5.915392455582492e-16	1.9646481578239347e-4	1.6967838775609071e-12	5.598568832309915e-5	8.932242607929564e-14	0.010609100052249248	2.5621436551169697e-10	0.009965452521511648
Wheel	AvgDistLFC	Metabolism	3.494326195599215e-4	2.910658185831356e-18	2.5562297036837826e-8	0.0026963021994452522	0.03284666623863262	3.84206880529739e-16	3.2975363177520794e-6	0.38826751672011633
Wheel	AvgDistNight	Metabolism	1.2545602920964128e-34	4.382636886623058e-25	0.23982896158427391	0.8136460929956991	2.2080261140896866e-32	6.267170747870973e-23	1	1
Wheel	AvgSpeedDay	Metabolism	1.3346662245075438e-17	1.2313321328543848e-7	2.1389647273544242e-6	0.012904037263670516	2.0687326479866928e-15	1.058945634254771e-5	2.395640494636955e-4	1
Wheel	AvgSpeedLFC	Metabolism	0.002845823355692349	9.171925971462526e-7	1.4800513776110078e-4	0.010153814290830274	0.23051169181108028	7.062382998026146e-5	0.013468467536260171	1
Wheel	AvgSpeedNight	Metabolism	1.5902614125784567e-37	2.3726460458628468e-18	0.04907681383754082	0.9902113776333097	2.8465679285154374e-35	3.1556192409975863e-16	1	1
Wheel	AvgTimeDay	Metabolism	2.662994762385614e-9	6.309179347660449e-4	7.166085667043515e-14	1.1502843108303393e-6	3.5151530863490105e-7	0.0309149788035362	1.1250754497258319e-11	2.139528818144431e-4
Wheel	AvgTimeLFC	Metabolism	0.28801309254655183	6.162312857213434e-28	7.282050122622019e-18	6.982984036274517e-4	1	9.181846157248017e-26	1.2088203203552552e-15	0.11242604298401973
Wheel	AvgTimeNight	Metabolism	1.7254929416610712e-20	4.951866332084495e-37	0.003787816483346115	0.25345568976978244	2.7780436360743247e-18	7.774430141372658e-35	0.2802984197676125	1
Wheel	Q95SpeedDay	Metabolism	6.927670285236251e-15	1.2302731701902743e-6	2.887195812965671e-7	9.007045448851237e-4	1.0322228725002015e-12	9.227048776427057e-5	3.493506933688462e-5	0.13870849991230905
Wheel	Q95SpeedLFC	Metabolism	2.003035170517103e-11	2.0327547522587097e-25	5.2421388756379734e-5	0.7951725863648318	2.804249238723944e-9	2.927166843252542e-23	0.004996852641627767	1
Wheel	Q95SpeedNight	Metabolism	1.5721708935101632e-35	7.976047416011907e-24	0.09474097351511021	0.4843353705569855	2.7827424815129888e-33	1.1325987330736909e-21	1	1
