## Supplementary Table 6 for "Regulators of health and lifespan extension in genetically diverse mice on dietary restriction"

### Sheet: Clusters
	Acoustic startle	Activity	Adiposity	BWDelta	CD4T	CD62L+ NK cells	Diet	EE	Ejection frac	Eosinophils	Food intake	Frailty	Glucose	Hemoglobin	Lifespan	Lymphocytes	Mature NK cells	NKG2D+ T cells	NLR	RDW	Voiding	Wheel Running	Wheel running (home cage)
0	AS_MeanLog	MetCage_PedSpeed.light	BW_BW	BW_PhenoDelta	FACS_DNT.CD62LposCD44negPercDNT	FACS_NK.B220posPercNK	Meta_DietGroup	MetCage_VCO2	Echo_LVVolsys	FACS_Mono.PercMyeloid	MetCage_RQ.light	MetCage_ZBreak	Glu.F_Glucose	CBC_CHr	Meta_Lifespan	FACS_B.PercLymph	FACS_B.NKG2DposPercB	FACS_NKG2DposT.DNPercNKG2DposT	CBC_PercEos	CBC_NumPlt	Void_logMicroN	MetCage_WheelMeters	Wheel_Q95SpeedLFC
1	AS_SlopeLog	MetCage_PedMeters.dark	PIXI_PercFat		FACS_DNT.CD62LposCD44posPercDNT	FACS_NK.CD11BnegCD11CposPercCD62LposNK		MetCage_VCO2.dark	Echo_EF	FACS_Neut.PercMyeloid	MetCage_TimeFasting	CBC_MPV	BW_Delta	CBC_Hct		FACS_T.PercLymph	FACS_Neut.CD62LposPercNeut	FACS_CD4T.NKG2DposPercCD4T	CBC_PercLymph	CBC_HDWcv	Void_logPrimaryN	MetCage_PedSpeed.dark	Wheel_Q95SpeedNight
2		MetCage_XBreak.dark	Rotarod_Mean		FACS_DNT.CD25posPercDNT	FACS_NK.CD11BposCD11CnegPercCD62LposNK		MetCage_EE	Echo_FS	FACS_Eos.PercMyeloid	MetCage_RQ	CBC_PDWcv	Glu.NF_Glucose	CBC_Hgb		FACS_Lymph.PercViable	FACS_NK.CD11BposCD11CposPercNK	FACS_CD4T.PercT	CBC_PercMono	CBC_MPM	Void_logTotalN	MetCage_PedSpeed	Wheel_AvgTimeDay
3		MetCage_XBreak.light	PIXI_TTM		FACS_CD8T.CD62LposCD44posPercCD8T	FACS_NK.CD11BposCD11CposPercCD62LposNK		MetCage_VH2O.light	Echo_IVSdia	FACS_Mono.InflPercMono	MetCage_VH2O	Frailty_FrailtyAdj		CBC_CHCM		FACS_B.CD11BposPercB	FACS_NK.PercLymph	FACS_CD8T.NKG2DposPercCD8T	CBC_NLR	CBC_PercRetic	Void_logTotalVol	MetCage_WheelSpeed.dark	Wheel_AvgDistNight
4		MetCage_YBreak	PIXI_LTM		FACS_CD8T.CD62LposCD44negPercCD8T	FACS_NK.CD62LposPercNK		MetCage_VO2	Echo_IVSsys	FACS_Mono.ResidPercMono	MetCage_VH2O.dark	MetCage_ZBreak.light		CBC_CH		FACS_Myeloid.PercViable	FACS_NK.CD11BnegCD11CposPercNK	FACS_CD8T.PercT	CBC_NumEos	CBC_NumRetic	Void_logPrimaryVol	MetCage_WheelSpeed	Wheel_AvgSpeedDay
5		MetCage_YBreak.dark	PIXI_BMD		FACS_CD8T.CD62LnegCD44posPercCD8T	FACS_NK.CD11BnegCD11CnegPercCD62LposNK		MetCage_VO2.dark	Echo_LVIDdia		MetCage_Water.dark	MetCage_ZBreak.dark		CBC_NumRBC		FACS_CLLlike.PercViable	FACS_NK.CD11BnegCD11CnegPercNK	FACS_DNT.NKG2DposPercDNT	CBC_NumLymph	CBC_RDWcv	Void_logMicroVol	MetCage_WheelMeters.dark	Wheel_AvgSpeedLFC
6		MetCage_YBreak.light	Grip_All		FACS_DNT.CD62LnegCD44negPercDNT			MetCage_VO2.light	Echo_LVIDsys		MetCage_Water.light	MetCage_WheelMeters.light		CBC_CHm			FACS_Mono.CD11CposCD62LposPercMono	FACS_NKG2DposT.CD4posPercNKG2DposT	CBC_NumMono			MetCage_ExpectedOffWheelBout.dark	Wheel_AvgDistLFC
7		MetCage_PedMeters.light	Grip_Fore		FACS_CD4T.CD62LposCD44posPercCD4T			MetCage_EE.dark	Echo_LVMass		MetCage_RQ.dark	MetCage_ExpectedOffWheelBout.light		CBC_MCV			FACS_NK.CD11BposCD11CnegPercNK	FACS_NKG2DposT.CD8posPercNKG2DposT	CBC_NumNeut			MetCage_ExpectedWheelRunningBout.dark	Wheel_AvgSpeedNight
8		MetCage_PedMeters	Rotarod_Slope		FACS_DNT.CD62LnegCD44posPercDNT			MetCage_VCO2.light	Echo_LVPWdia		MetCage_Water	MetCage_ExpectedWheelRunningBout.light						FACS_NKG2DposT.PercT	CBC_PercNeut				Wheel_AvgTimeLFC
9		MetCage_XBreak			FACS_CD4T.CD62LposCD44negPercCD4T			MetCage_EE.light	Echo_LVPWsys		MetCage_ChangeRQ	MetCage_WheelSpeed.light							CBC_NumWBC				Wheel_AvgTimeNight
10					FACS_CD4T.CD62LnegCD44posPercCD4T				Echo_LVVoldia		MetCage_Food												Wheel_Q95SpeedDay
11					FACS_CD4T.CD62LnegCD44negPercCD4T				Echo_BPM		MetCage_Food.dark												Wheel_AvgDistDay
12					FACS_CD4T.CD25posPercCD4T				Echo_StrokeVolume		MetCage_Food.light
13					FACS_B.CD62LposPercB				Echo_CardiacOutput
14					FACS_CD8T.CD62LnegCD44negPercCD8T

### Sheet: Cluster-meta associations
	Meta_DietGroup	Meta_Lifespan	BW_BW
Adiposity	0.104423	0.0591188	1
Eosinophils	0.0873843	0.0231971	0.0132041
EE	0.0149369	0.0105442	0.04511
Glucose	0.24369	0	0.0137633
Mature NK cells	0.1025	0.0478362	0
RDW	0.0913862	0.0291478	0
Lymphocytes	0.0225232	0.0728778	0
CD4T	0.0298326	0.0410648	0
NLR	0.0120044	0	0.0147515
Hemoglobin	0.0133238	0.0100726	0
Food intake	0.19813	0	0.00442511
Frailty	0.145729	0	0.00779604
BWDelta	0	0.109415	0
CD62L+ NK cells	0.0672756	0.0013406	0
Ejection frac	0.00531408	0	0.0442114
Wheel Running	0	0	0.0482129
Activity	0.0305149	0	0.00250609
Wheel running (home cage)	0.00297914	0	0.0159103
Voiding	0.0125749	0	0.00535818
NKG2D+ T cells	0	0.0168067	0
Acoustic startle	0	0	0.0167841

### Sheet: Feature-meta associations
	Meta_DietGroup	Meta_Lifespan	BW_BW	cluster
BW_BW	0.408125	0	4.99633	Adiposity
BW_Delta	0.314516	0	0.0553172	Glucose
AS_MeanLog	0	0	0.0510016	Acoustic startle
AS_SlopeLog	0	0	0	Acoustic startle
CBC_CH	0	0	0	Hemoglobin
CBC_CHCM	0	0	0	Hemoglobin
CBC_CHm	0	0	0	Hemoglobin
CBC_CHr	0	0	0	Hemoglobin
CBC_Hct	0	0	0	Hemoglobin
CBC_HDWcv	0.0477155	0.0385755	0	RDW
CBC_Hgb	0	0.00478119	0	Hemoglobin
CBC_MCV	0	0	0	Hemoglobin
CBC_MPM	0	0	0	RDW
CBC_MPV	0.348849	0	0	Frailty
CBC_NLR	0	0	0	NLR
CBC_NumEos	0	0	0	NLR
CBC_NumLymph	0.0270141	0	0	NLR
CBC_NumMono	0	0	0	NLR
CBC_NumNeut	0	0	0	NLR
CBC_NumPlt	0.168693	0	0	RDW
CBC_NumRBC	0.0416252	0.0197764	0	Hemoglobin
CBC_NumRetic	0	0	0	RDW
CBC_NumWBC	0.0508442	0	0	NLR
CBC_PDWcv	0.0624484	0	0	Frailty
CBC_PercEos	0	0	0	NLR
CBC_PercLymph	0	0	0	NLR
CBC_PercMono	0.00297804	0	0.0505156	NLR
CBC_PercNeut	0	0	0	NLR
CBC_PercRetic	0	0	0	RDW
CBC_RDWcv	0.0572058	0.00161	0	RDW
Echo_BPM	0	0	0.108442	Ejection frac
Echo_CardiacOutput	0	0	0.0460219	Ejection frac
Echo_EF	0.0135146	0	0	Ejection frac
Echo_FS	0.0237394	0	0	Ejection frac
Echo_IVSdia	0	0	0	Ejection frac
Echo_IVSsys	0	0	0	Ejection frac
Echo_LVIDdia	0	0	0.016774	Ejection frac
Echo_LVIDsys	0	0	0	Ejection frac
Echo_LVMass	0	0	0	Ejection frac
Echo_LVPWdia	0	0	0	Ejection frac
Echo_LVPWsys	0	0	0	Ejection frac
Echo_LVVoldia	0	0	0.017384	Ejection frac
Echo_LVVolsys	0	0	0	Ejection frac
Echo_StrokeVolume	0	0	0	Ejection frac
PIXI_BMD	0	0	0	Adiposity
PIXI_LTM	0	0.0933839	0.457965	Adiposity
PIXI_PercFat	0	0	0.67222	Adiposity
PIXI_TTM	0	0	2.85301	Adiposity
Rotarod_Mean	0	0	0.124164	Adiposity
Rotarod_Slope	0	0	0	Adiposity
Void_logMicroN	0	0	0	Voiding
Void_logMicroVol	0	0	0	Voiding
Void_logPrimaryN	0	0	0.0183852	Voiding
Void_logPrimaryVol	0.0276475	0	0.00899692	Voiding
Void_logTotalN	0	0	0	Voiding
Void_logTotalVol	0	0	0	Voiding
Wheel_AvgDistDay	0.00991461	0	0	Wheel running (home cage)
Wheel_AvgDistLFC	0	0	0	Wheel running (home cage)
Wheel_AvgDistNight	0	0	0	Wheel running (home cage)
Wheel_AvgSpeedDay	0	0	0	Wheel running (home cage)
Wheel_AvgSpeedLFC	0	0	0	Wheel running (home cage)
Wheel_AvgSpeedNight	0	0	0.0756188	Wheel running (home cage)
Wheel_AvgTimeDay	0	0	0	Wheel running (home cage)
Wheel_AvgTimeLFC	0	0	0	Wheel running (home cage)
Wheel_AvgTimeNight	0	0	0	Wheel running (home cage)
Wheel_Q95SpeedDay	0	0	0	Wheel running (home cage)
Wheel_Q95SpeedLFC	0	0	0	Wheel running (home cage)
Wheel_Q95SpeedNight	0	0	0.0109671	Wheel running (home cage)
FACS_B.CD11BposPercB	0	0.0622381	0	Lymphocytes
FACS_B.CD62LposPercB	0	0.0341178	0	CD4T
FACS_B.NKG2DposPercB	0.0895356	0	0	Mature NK cells
FACS_B.PercLymph	0	0	0	Lymphocytes
FACS_CD4T.CD25posPercCD4T	0	0	0	CD4T
FACS_CD4T.CD62LnegCD44negPercCD4T	0	0.0140982	0	CD4T
FACS_CD4T.CD62LnegCD44posPercCD4T	0	0.0800755	0	CD4T
FACS_CD4T.CD62LposCD44negPercCD4T	0	0	0	CD4T
FACS_CD4T.CD62LposCD44posPercCD4T	0	0	0	CD4T
FACS_CD4T.NKG2DposPercCD4T	0	0	0	NKG2D+ T cells
FACS_CD4T.PercT	0	0	0	NKG2D+ T cells
FACS_CD8T.CD62LnegCD44negPercCD8T	0	0	0	CD4T
FACS_CD8T.CD62LnegCD44posPercCD8T	0.083149	0.0116607	0	CD4T
FACS_CD8T.CD62LposCD44negPercCD8T	0	0.0714668	0	CD4T
FACS_CD8T.CD62LposCD44posPercCD8T	0	0	0	CD4T
FACS_CD8T.NKG2DposPercCD8T	0	0	0	NKG2D+ T cells
FACS_CD8T.PercT	0	0	0	NKG2D+ T cells
FACS_CLLlike.PercViable	0	0	0	Lymphocytes
FACS_DNT.CD25posPercDNT	0.0295246	0	0	CD4T
FACS_DNT.CD62LnegCD44negPercDNT	0	0.0293984	0	CD4T
FACS_DNT.CD62LnegCD44posPercDNT	0	0	0	CD4T
FACS_DNT.CD62LposCD44negPercDNT	0	0	0	CD4T
FACS_DNT.CD62LposCD44posPercDNT	0	0	0	CD4T
FACS_DNT.NKG2DposPercDNT	0	0.0238729	0	NKG2D+ T cells
FACS_Eos.PercMyeloid	0.0639131	0.0347623	0	Eosinophils
FACS_Lymph.PercViable	0	0.164182	0	Lymphocytes
FACS_Mono.CD11CposCD62LposPercMono	0	0	0	Mature NK cells
FACS_Mono.InflPercMono	0.241858	0	0.0467186	Eosinophils
FACS_Mono.PercMyeloid	0	0	0	Eosinophils
FACS_Mono.ResidPercMono	0	0	0	Eosinophils
FACS_Myeloid.PercViable	0	0	0	Lymphocytes
FACS_Neut.CD62LposPercNeut	0	0.0100679	0	Mature NK cells
FACS_Neut.PercMyeloid	0	0	0	Eosinophils
FACS_NK.B220posPercNK	0.123314	0	0	CD62L+ NK cells
FACS_NK.CD11BnegCD11CnegPercCD62LposNK	0	0	0	CD62L+ NK cells
FACS_NK.CD11BnegCD11CnegPercNK	0.260181	0	0	Mature NK cells
FACS_NK.CD11BnegCD11CposPercCD62LposNK	0.0860755	0	0	CD62L+ NK cells
FACS_NK.CD11BnegCD11CposPercNK	0	0	0	Mature NK cells
FACS_NK.CD11BposCD11CnegPercCD62LposNK	0	0.0024128	0	CD62L+ NK cells
FACS_NK.CD11BposCD11CnegPercNK	0.160233	0	0	Mature NK cells
FACS_NK.CD11BposCD11CposPercCD62LposNK	0	0	0	CD62L+ NK cells
FACS_NK.CD11BposCD11CposPercNK	0	0.0694827	0	Mature NK cells
FACS_NK.CD62LposPercNK	0	0	0	CD62L+ NK cells
FACS_NK.PercLymph	0.0486937	0	0	Mature NK cells
FACS_NKG2DposT.CD4posPercNKG2DposT	0	0	0	NKG2D+ T cells
FACS_NKG2DposT.CD8posPercNKG2DposT	0	0	0	NKG2D+ T cells
FACS_NKG2DposT.DNPercNKG2DposT	0	0	0	NKG2D+ T cells
FACS_NKG2DposT.PercT	0	0	0	NKG2D+ T cells
FACS_T.PercLymph	0.0889625	0.0220407	0	Lymphocytes
Glu.F_Glucose	0.570556	0	0	Glucose
Glu.NF_Glucose	0.234219	0	0	Glucose
MetCage_ChangeRQ	0.455389	0	0	Food intake
MetCage_EE	0.0515612	0	0.0309552	EE
MetCage_EE.dark	0	0	0	EE
MetCage_EE.light	0	0.0230486	0.227656	EE
MetCage_ExpectedOffWheelBout.dark	0	0	0	Wheel Running
MetCage_ExpectedOffWheelBout.light	0	0	0	Frailty
MetCage_ExpectedWheelRunningBout.dark	0	0	0	Wheel Running
MetCage_ExpectedWheelRunningBout.light	0	0	0	Frailty
MetCage_Food	0	0	0	Food intake
MetCage_Food.dark	0.317735	0	0	Food intake
MetCage_Food.light	0	0	0	Food intake
MetCage_PedMeters	0	0	0	Activity
MetCage_PedMeters.dark	0	0	0	Activity
MetCage_PedMeters.light	0	0	0	Activity
MetCage_PedSpeed	0	0	0.201806	Wheel Running
MetCage_PedSpeed.dark	0	0	0	Wheel Running
MetCage_PedSpeed.light	0.0994111	0	0	Activity
MetCage_RQ	0	0	0.0201435	Food intake
MetCage_RQ.dark	0	0	0	Food intake
MetCage_RQ.light	0.135348	0	0	Food intake
MetCage_TimeFasting	0.168857	0	0	Food intake
MetCage_VCO2	0.0526028	0	0	EE
MetCage_VCO2.dark	0.0659039	0	0	EE
MetCage_VCO2.light	0	0	0.0588531	EE
MetCage_VH2O	0	0	0	Food intake
MetCage_VH2O.dark	0	0	0	Food intake
MetCage_VH2O.light	0	0	0	EE
MetCage_VO2	0.0290311	0	0.0717539	EE
MetCage_VO2.dark	0	0	0	EE
MetCage_VO2.light	0	0.0299844	0.260935	EE
MetCage_Water	0	0	0	Food intake
MetCage_Water.dark	0.0682179	0	0	Food intake
MetCage_Water.light	0.220925	0	0	Food intake
MetCage_WheelMeters	0	0	0.167163	Wheel Running
MetCage_WheelMeters.dark	0	0	0	Wheel Running
MetCage_WheelMeters.light	0	0	0	Frailty
MetCage_WheelSpeed	0	0	0.0848776	Wheel Running
MetCage_WheelSpeed.dark	0	0	0	Wheel Running
MetCage_WheelSpeed.light	0.0945603	0	0	Frailty
MetCage_XBreak	0	0	0	Activity
MetCage_XBreak.dark	0	0	0	Activity
MetCage_XBreak.light	0	0	0	Activity
MetCage_YBreak	0	0	0	Activity
MetCage_YBreak.dark	0	0	0.0110881	Activity
MetCage_YBreak.light	0	0	0	Activity
MetCage_ZBreak	0	0	0	Frailty
MetCage_ZBreak.dark	0.349218	0	0.0366975	Frailty
MetCage_ZBreak.light	0	0	0	Frailty
Grip_All	0	0	0	Adiposity
Grip_Fore	0.00246369	0	0.0350884	Adiposity
BW_PhenoDelta	0	0.210795	0	BWDelta
Frailty_FrailtyAdj	0	0	0	Frailty
Meta_DietGroup	3.05733	0.197364	0.408125	Diet
Meta_Lifespan	0.197364	1.20752	0	Lifespan

### Sheet: Cluster exemplars
	index	Feature
0	Acoustic startle	AS_SlopeLog
1	Activity	MetCage_PedMeters
2	Adiposity	PIXI_PercFat
3	BWDelta	BW_PhenoDelta
4	CD4T	FACS_CD4T.CD62LnegCD44posPercCD4T
5	CD62L+ NK cells	FACS_NK.CD62LposPercNK
6	Diet	Meta_DietGroup
7	EE	MetCage_EE
8	Ejection frac	Echo_EF
9	Eosinophils	FACS_Eos.PercMyeloid
10	Food intake	MetCage_Food
11	Frailty	Frailty_FrailtyAdj
12	Glucose	Glu.F_Glucose
13	Hemoglobin	CBC_Hgb
14	Lifespan	Meta_Lifespan
15	Lymphocytes	FACS_Lymph.PercViable
16	Mature NK cells	FACS_NK.CD11BposCD11CnegPercNK
17	NKG2D+ T cells	FACS_NKG2DposT.CD8posPercNKG2DposT
18	NLR	CBC_NLR
19	RDW	CBC_RDWcv
20	Voiding	Void_logTotalVol
21	Wheel Running	MetCage_WheelSpeed.dark
22	Wheel running (home cage)	Wheel_Q95SpeedNight

### Sheet: Fixed cluster exemplars
	Cluster	Exemplar
0	EE	Y2_MetCage_EE
1	Food intake	Y2_MetCage_Food
2	BWDelta	Y1D_BW_PhenoDelta
3	Wheel Running	Y2_MetCage_WheelSpeed
4	Activity	Y2_MetCage_PedMeters
5	CD4T	Y2_FACS_CD4T.CD62LnegCD44posPercCD4T
6	Lymphocytes	Y2_FACS_Lymph.PercViable
7	Eosinophils	Y2_FACS_Eos.PercMyeloid
8	NKG2D+ T cells	Y2_FACS_NKG2DposT.CD8posPercNKG2DposT
9	Mature NK cells	Y2_FACS_NK.CD11BposCD11CnegPercNK
10	CD62L+ NK cells	Y2_FACS_NK.CD62LposPercNK
11	RDW	Y1_CBC_RDWcv
12	Hemoglobin	Y1_CBC_Hgb
13	NLR	Y1_CBC_NLR
14	Adiposity	Y1_PIXI_PercFat
15	Lean Mass	Y1_PIXI_LTM
16	Voiding	Y1_Void_logTotalVol
17	Frailty	Y2A_Frailty_FrailtyAdj
18	Glucose	Y2_Glu.F_Glucose
19	BW	Y2B_BW_BW
20	Diet	Meta_Meta_DietGroup
21	Lifespan	Meta_Meta_Lifespan
