## Supplementary Table 7 for "Regulators of health and lifespan extension in genetically diverse mice on dietary restriction"

### Sheet: Suppl Table
				Subset	activation/differentiation
	Original	DO mouse study phenotype	Parent gate	identifying markers	Negative	Positive	Common name
	1	Myeloid.PercViable	viable cells	FSC/SSC, DAPI	CD3, CD19, B220	CD11b	monocytes
	2	B.CD11BposPercB	B cells	CD19, B220		CD11b	memory B cells
	3	NK.CD11BposCD11CposPercNK	NK cells	CD3 negative, NKG2D		CD11b CD11c	NK cells
	4	CD8T.CD62LnegCD44posPercCD8T	CD8 T cells	CD3 positive, CD8 positive	CD62L	CD44	effector memory/activated CD8 T cells
	5	CD4T.CD62LnegCD44posPercCD4T	CD4 T cells	CD3 positive, CD4 positive	CD62L	CD44	effector/activated CD4 T cells
	6	NK.CD11BnegCD11CposPercNK	NK cells	CD3 negative, NKG2D	CD11b	CD11c	NK cells
	7	CLLlikePercViable	viable cells	FSC/SSC, DAPI		B220 CD11b	CLL like
	8	B.CD62LposPercB	B cells	CD19, B220		CD62L	naïve B cells
	9	CD4T.CD25posPercCD4T	CD4 T cells	CD3 positive, CD4 positive		CD25	activated or regulatory CD4 T cells
	10	CD8T.NKG2DposPercCD8T	CD8 T cells	CD3 positive, CD8 positive		NKG2D	activated CD8
	11	CD4T.CD62LposCD44posPercCD4T	CD4 T cells	CD3 positive, CD4 positive		CD62L CD44	central memory CD4 T cells
	12	NK.CD11BposCD11CnegPercCD62LposNK	NK cells	CD3, NKG2D, CD62L	CD11c	CD11b	NK cells
	13	NKG2DposT.PercT	T cells	CD3		NKG2D	activated T cells
	14	NK.CD11BposCD11CposPercCD62LposNK	NK cells	NKG2D CD62L		CD11b, CD11c, CD62L	NK cells
	15	CD8T.CD62LposCD44posPercCD8T	CD8 T cells	CD3 positive, CD8 positive		CD62L CD44	central memory CD8 T cells
	16	B.NKG2DposPercB	B cells	CD19, B220		NKG2D	immature B1a cells
	17	T.PercLymph	lymphocyte gate	CD3 positive; CD19 negative			T cells
	18	NK.CD11BnegCD11CnegPercCD62LposNK	NK cells	NKG2D CD62L	CD11b, CD11c		NK cells
	19	CD4T.CD62LnegCD44negPercCD4T	CD4 T cells	CD3 positive, CD4 positive	CD62L, CD44		CD4 T cells
	20	NK.CD11BnegCD11CnegPercNK	NK cells	CD3 negative, NKG2D	CD11b, CD11c		immature NK cells
	21	NK.CD11BposCD11CnegPercNK	NK cells	CD3 negative, NKG2D	CD11c	CD11b	mature NK cells
	22	Neut.CD62LposPercNeut	Myeloid cells	CD3, CD19, CD20 negative		Ly6G, CD62L	CD62L Neutrophils
	23	Eos.PercMyeloid	Myeloid cells	CD3, CD19, CD20 negative		Ly6G low, SSC high	eosinophils
	24	CD4T.CD62LposCD44negPercCD4T	CD4 T cells	CD3 positive, CD4 positive	CD44	CD62L	naïve CD4 T cells
	25	CD8T.CD62LposCD44negPercCD8T	CD8 T cells	CD3 positive, CD8 positive	CD44	CD62L	naïve CD8 T cells
	26	Lymph.PercViable	viable cells	FSC/SSC, DAPI			lymphocytes
	27	B.PercLymph	lymphocyte gate	CD3 negative, B220, CD19 positive			B cells
	28	CD4T.PercT	T cells	CD3. CD4			CD4 T cells
	29	CD8T.PercT	T cells	CD3, CD8			CD8 T cells
	30	CD8T.CD62LposCD44posPercCD8T	CD8 T cells	CD3 CD8		CD62L CD44	central memory CD8 T cells
	31	DNT.B220posPercDNT	T cells	CD3 positive, CD4, CD8 negative	CD4,CD8	B220	B220+ DNT
	32	NK.PercLymph	lymphocyte gate	CD3 negative, NKG2D			NK cells
	33	NK.B220posPercNK	NK cells	NKG2D		B220	B220+ NK cells
	34	NK.CD62LposPercNK	NK cells	NKG2D		CD62L	CD62L+ NK
	35	Neut.PercMyeloid	Myeloid cells	CD3, CD19,CD20 negative		Ly6G	Neutrophils
	36	Mono.ResidPercMono	Monocytes	CD3, CD19,CD20 negative, CD11b positive Ly6G negative small SSC	CD62L, Ly6G	CD11b	resident monocytes
	37	Mono.InflPercMono	Monocytes	CD3, CD19,CD20 negative, CD11b positive Ly6G negative small SSC	Ly6G	CD11b, CD62L	inflammatory monocytes

### Sheet: CP
		DO mouse study phenotype	Proposed common name
		Lymph.PercViable	lymphocytes
		Myeloid.PercViable	monocytes
		B.PercLymph	B cells
		T.PercLymph	T cells
		CD4T.PercT	CD4 T cells
		CD4T.CD62LposCD44posPercCD4T	central memory CD4 T cells
		CD4T.CD62LnegCD44posPercCD4T	effector/activated CD4 T cells
		CD4T.CD62LposCD44negPercCD4T	naïve CD4 T cells
		CD8T.PercT	CD8 T cells
		CD8T.CD62LposCD44posPercCD8T	central memory CD8 T cells
		CD8T.CD62LnegCD44posPercCD8T	effector memory/activated CD8 T cells
		CD8T.CD62LposCD44negPercCD8T	naïve CD8 T cells
		DNT.B220posPercDNT	B220+ DNT	https://www.jimmunol.org/content/171/5/2421	regulatory DNT?
		NK.PercLymph	NK cells
		NK.B220posPercNK	B220+ NK cells	??
		NK.CD62LposPercNK	CD62L+ NK	https://ashpublications.org/blood/article/116/8/1299/27930/CD62L-expression-identifies-a-unique-subset-of	intermediate maturity NK?	Hard to say if this translates into mouse NK cells
		NK.CD11BnegCD11CnegPercNK	immature NK cells
		NK.CD11BposCD11CnegPercNK	mature NK cells
		Neut.PercMyeloid	Neutrophils
		Mono.ResidPercMono	resident monocytes
		Mono.InflPercMono	inflammatory monocytes
		Eos.PercMyeloid	eosinophils
